# The T3SS structural and effector genes of *Chlamydia trachomatis* are expressed in distinct phenotypic cell forms

**DOI:** 10.1101/2024.04.25.591156

**Authors:** Nicole A. Grieshaber, Cody Appa, Megan Ward, Alorah Grossman, Sean McCormik, Brendan S. Grieshaber, Travis Chiarelli, Hong Yang, Anders Omsland, Scott S. Grieshaber

**Affiliations:** University of Idaho; Virginia Commonwealth University School of Medicine; Washington State University

## Abstract

Bacteria in the chlamydiales order are obligate intracellular parasites of eukaryotic cells. Within this order, the genus *Chlamydia* contains the causative agents of a number of clinically important infections of humans. Biovars of *C. trachomatis* are the causative agents of trachoma, the leading cause of preventable blindness worldwide, as well as sexually transmitted infections with the potential to cause pelvic inflammatory disease and infertility. Irrespective of the resulting disease, all chlamydial species share the same obligate intracellular life cycle and developmental cell forms. They are reliant on an infectious cycle consisting of at least three phenotypically distinct cell forms termed the reticulate body (RB), the intermediate body (IB) and the elementary body (EB). The EB is infectious but does not replicate. The RB replicates in the host cell but is non-infectious, while the IB is an intermediate form that transitions to the EB form. In this study, we ectopically expressed the transcriptional repressor Euo, the two nucleoid-associated proteins HctA and HctB, and the two component sensor kinase CtcB in the RB. Transcriptional analysis using RNA-seq, differential expression clustering and fluorescence *in situ* hybridization analysis show that the chlamydial developmental cycle is driven by three distinct regulons corresponding to the RB, IB or EB cell forms. Moreover, we show that the genes for the T3SS were cell type restricted, suggesting defined functional roles for the T3SS in specific cell forms.

**Importance:** *Chlamydia trachomatis*, a sexually transmitted bacterial infection, poses a significant global health threat, causing over 100 million infections annually and leading to complications like ectopic pregnancy and infertility. This study investigates the gene expression patterns of *Chlamydia trachomatis* during its unique life cycle within human cells. As an obligate intracellular parasite, *C. trachomatis* transitions through distinct developmental stages - one for infection and dissemination, another for replication, and a third for transitioning back to the infectious form. By analyzing gene expression profiles at each stage, we identified key genes involved in these processes. Interestingly, our research also reveals the presence of two separate T3SS (Type III Secretion System) translocons expressed in distinct stages, suggesting their crucial roles in specific functions during the infection cycle.
