## Supplemental Table 1 for "The T3SS structural and effector genes of *Chlamydia trachomatis* are expressed in distinct phenotypic cell forms"

### Sheet: Sheet 1 - Table S1 Cell type ca
Table S1 Cell type categorization
gene_name	gene_num 434_BU	*gene_serovar_D	18hpi vs 24hpi	euo 24h vs clover 24h	hctA 18h vs clover 18h	ctcB_18h vs clover 18h	hctB_24h vs clover 24h	cell_type	Immediate early genes	Mid-late	Late
hemB	CTL0001	hemB	-0.301358	0	0.406241	0	0.496284	RB
greA	CTL0004	greA	-0.87497	0.314889	0.810304	0.85738	1.04125	RB
aspC_1	CTL0005	aspC	-0.744101	0.349001	0.787419	0.560738	0.891476	RB
mreC	CTL0006	MreC	-0.31483	0.400389	0	0	0.520005	RB
CTL0009	CTL0009	CT_641	-1.52604	0	0.994786	1.18549	0.862677	RB
CTL0012	CTL0012	CT_644	-1.1574	0	0.635407	1.46479	1.41271	RB
CTL0013	CTL0013	CT_645	-1.48678	0	1.29993	0	3.07015	RB
CTL0014	CTL0014	CT_646	-1.4694	0	1.38666	3.16575	2.1127	RB
CTL0015	CTL0015	CT_647	-2.13321	0	1.43408	3.16604	1.75623	RB
CTL0016	CTL0016	CT_648	-1.60337	0.347316	1.20884	3.01118	1.36462	RB
CTL0017	CTL0017	CT_649	-0.769098	0	0	2.46674	0.959666	RB
CTL0019	CTL0019	CT_651	-0.645052	-0.744779	0	0	0	RB
recD_1	CTL0020	RecD	0.465451	0	-0.431921	0	-1.02238	RB
CTL0022	CTL0022	CT_653	0.348836	-0.431397	0	-0.319994	-0.991882	RB
CTL0023	CTL0023	CT_654	0.320744	0	-0.582884	0	-1.12953	RB
parC	CTL0029	gyrA2	0	-0.534445	0.586212	0.467928	-0.578112	RB			Belland et al
parE	CTL0030	gyrB	0	0.567134	0	-0.634906	0	RB
hemA	CTL0031	hemA	-0.427764	-0.38783	0	0.306528	0	RB
frr	CTL0046	frr	-1.26081	0.78609	0.828594	1.03416	0.347882	RB
pyrH	CTL0047	pyrH	-1.21405	0.510061	0.859017	0.970348	0	RB
tsf	CTL0048	tsf	-1.21439	0.505683	0.776779	0.602776	0	RB
rpsB	CTL0049	rpsB	-1.01614	0.438316	0.587676	0.424653	0	RB
sulB	CTL0053	sulB	-0.939166	0	-0.393436	-0.954494	-0.247697	RB
sufC	CTL0054	SufC	-0.453585	0	0	-0.779669	0	RB
sufD	CTL0055	sufD	-0.489841	0	0	-0.682423	0	RB
sufS	CTL0056	sufS	-0.348363	0.340914	0	-0.266768	0.259551	RB
parB	CTL0057	parB	0	0.309067	-0.645678	0	0.536482	RB
dppF	CTL0058	dppF	0.207799	0.827294	-1.10477	-0.333096	0.91391	RB
dppD	CTL0059	dppD	-0.945099	0	-1.88231	-0.760636	1.83275	RB
CTL0060	CTL0060	CT_691	-1.3273	0.347786	0	0.496617	2.29944	RB
CTL0061	CTL0061	CT_692	-0.994935	0	-0.518056	0	1.64657	RB
trmE	CTL0067	trmE	-0.504799	0	0	0	0	RB
psdD	CTL0068	psdD	-0.327139	0	0	-0.500765	-0.715936	RB
secA	CTL0070	secA	0	0	0	0.263167	-0.909291	RB
engA	CTL0072	engA	-0.722908	0.546613	0	0	2.04897	RB
pcnB_1	CTL0073	pcnB	0.184117	0.479581	-0.361467	0	1.42746	RB
clpX	CTL0074	clpX	-0.293835	0.279145	-0.666055	0	1.24354	RB
clpP_1	CTL0075	clpP	-0.340681	0	-1.3632	-0.993472	0.852013	RB
tig	CTL0076	tig	-1.39423	0.249972	-0.328806	0.337175	1.75474	RB
CTL0090	CTL0090	CT_721	0	0	-0.663365	0	0	RB
rluB	CTL0092	rluB	-1.24551	0	0.420337	0.311473	1.44159	RB
CTL0093	CTL0093	CT_724	0	-0.604019	-0.566124	-0.778352	-0.967053	RB
CTL0097	CTL0097	CT_728	0.416293	0	-0.735493	-0.402956	-0.546798	RB
serS	CTL0098	serS	0	0	-0.946492	-0.248995	0	RB
ribD	CTL0099	ribD	-0.602504	0.612767	-0.634895	0	0	RB
ribA	CTL0100	ribA	-0.673453	0	-0.505429	0	0.284806	RB
ribH	CTL0101	ribH	0	0	-0.994017	-0.711671	0	RB
CTL0103	CTL0103	CT_734	0.344128	-0.344386	0	0.270123	0.504893	RB
dagA	CTL0104	dagA	0.396198	0	0	0	0.76607	RB	Belland et al
yajC	CTL0110	yajC	0	0.313883	-0.915823	-0.748444	-0.871542	RB
CTL0111	CTL0111	CT_742	-0.676617	0	0.34986	0	1.41516	RB
hemN_1	CTL0115	hemN	0.348245	0.530345	0	0	1.93327	RB
hemE	CTL0116	hemE	0.239211	0.582946	0	0	2.50827	RB
mfd	CTL0117	mfd	-0.544634	0.58738	0.443405	0.449557	2.54001	RB
alaS	CTL0118	alaS	-0.588945	0.511365	0	-0.256984	1.99169	RB
tktB	CTL0119	tktB	-0.850901	0.965348	1.14355	0.73602	2.37557	RB
efp_1	CTL0121	efp	-0.855839	0.882364	0.31949	0	2.21891	RB
groEL_1	CTL0124	groEL	0.443542	0	0	-0.462113	0.82446	RB
mraY	CTL0126	mraY	0	0	0	0	1.05043	RB
murD	CTL0127	murD	0.44689	0.33298	0	0	0.463276	RB
nlpD	CTL0128	nlpD	0.447634	0	-0.500287	-0.329298	-0.444776	RB
murC	CTL0131	murC	-0.35729	0.507862	-0.705928	0	0	RB
CTL0132	CTL0132	CT_763	0	0.960315	-3.60483	0	0	RB
CTL0137	CTL0137	CT_768	-1.10582	0.758859	0	0.498487	0.314827	RB
CTL0138	CTL0138	CT_769	-0.31394	0.720496	-0.386976	0	0	RB
fabF	CTL0139	fabF	-0.519072	0.275698	-0.783537	0	-0.739232	RB
CTL0140	CTL0140	CT_771	-0.466039	0.639756	-0.463431	0	-0.395877	RB
ppa	CTL0141	ppa	-0.841739	0.890631	-0.434309	0.674113	0.85563	RB
ldh	CTL0142	ldh	-0.737846	0	-1.88242	0.556798	0	RB
cysQ	CTL0143	cysQ	0	0	-0.629973	0	0	RB	Belland et al
CTL0144	CTL0144	CT_775	0.176002	0	-0.317988	0.492616	-1.00619	RB
aas	CTL0145	aas	0.301143	0	-0.224777	0.471	-1.15214	RB
bioF	CTL0146	bioF	-0.262655	0	0	0.770926	0	RB
lysS	CTL0150	lysS	-0.506808	0.235136	0	-0.313645	-1.12365	RB
cysS	CTL0151	cysS	0	0	-0.436807	-0.385104	0.852157	RB
rnpA	CTL0153	rnpA	-1.02045	0	1.29086	0	2.00345	RB
rpmH	CTL0153A	rpmH	-0.910307	0	0	0	1.4484	RB
rpmJ	CTL0154	rpmJ	-1.2854	0	0.326268	0	1.27211	RB
rpsN	CTL0155	rpsN	-1.24497	0	0	0	1.1154	RB
CTL0157	CTL0157	CT_789	0	0	0	0	2.01886	RB
CTL0163	CTL0163	CT_794.1	-0.819457	0	0	0	0	RB
glyQ	CTL0165	glyQ	-0.898272	0.679947	0	0	-0.50212	RB
rplY	CTL0168	rplY	-1.59731	0.424051	0.821499	0.72943	3.39509	RB
pth	CTL0169	pth	-1.6678	0	0.707377	0.968546	2.91053	RB
rpsF	CTL0170	rpsF	-1.27266	0.616907	0.807907	0.27089	3.15524	RB
rpsR	CTL0171	rpsR	-1.34625	0.503328	0.766415	0	2.74926	RB
rplI	CTL0172	rplI	-1.42691	0.512447	0.827084	0.690576	2.63298	RB
ispE	CTL0173	ispE	-1.33785	0	0	0	3.57348	RB
plsB	CTL0176	plsB	0	0	-0.33374	0	0.74493	RB
cafE	CTL0177	cafE	-0.174805	-0.508277	-0.425399	0	0	RB
CTL0178	CTL0178	CT_809	-1.45949	0.676839	0	0	1.86291	RB
CTL0179	CTL0179	CT_809.1	-1.32187	0.701192	0	0	0.638033	RB
rpmF	CTL0181	rpmF	-0.68845	0	0	0.56469	0	RB
plsX	CTL0182	plsX	-1.05187	0.645261	0	0.597146	0.534512	RB
pmpD	CTL0183	pmpD	-0.698751	0.985599	-2.58842	0.484909	0.236979	RB
InaC	CTL0184	CT_813	-0.301473	-0.325382	-0.604733	0.720326	-0.370838	RB
tyrP	CTL0189	tyrP	-0.566538	0.54988	-0.795596	0.485224	0.63092	RB
CTL0190	CTL0190	CT_818	-0.460047	0.539266	-0.620835	0.301864	0.284759	RB
ftsY	CTL0192	ftsY	-0.474646	-0.285712	0	0	-0.882847	RB
CTL0196	CTL0196	CT_823.1	-0.224251	0.377647	-0.447144	0	-1.13785	RB
rmuC	CTL0197	rmuC	0	0	-0.285713	-0.28532	-0.574493	RB
pssA	CTL0198	pssA	0.332686	-0.284601	-0.50977	-0.967382	-1.44278	RB
CTL0202	CTL0202	CT_828.1	-0.729731	0	0	0	3.07168	RB
nusB	CTL0204	nusB	-0.653266	0	-0.344488	-0.669259	2.6424	RB
infC	CTL0205	infC	-1.31828	0.528726	1.09056	0.602061	1.84969	RB
rpmI	CTL0206	rpmI	-0.885309	0	0	0	0	RB
rplT	CTL0207	rplT	-1.21919	0	1.03752	0.627417	1.19879	RB
pheS	CTL0208	pheS	-1.04977	0.310142	0.775752	0.592539	1.5148	RB
CTL0210	CTL0210	CT_838	0	-0.728287	0.774845	0.992111	0.946633	RB
CTL0211	CTL0211	CT_839	0	0	-0.579996	0	0.374966	RB
tilS	CTL0212	tilS	-0.359252	0	-0.649938	0	0	RB
pnp	CTL0214	pnp	-0.852107	0.710058	0	0.256717	-0.397714	RB
rpsO	CTL0215	rpsO	-0.72151	0.76523	0	0	-0.566364	RB
CTL0216	CTL0216	CT_844	0	0.653485	-1.57807	0	0.857411	RB
CTL0222	CTL0222	CT_849.1	-1.47603	0.837267	0.596442	0.467655	0	RB		Soules et al
CTL0223	CTL0223	CT_850	-0.171651	0	0	-0.36848	-1.42903	RB	Belland et al
map	CTL0224	map	-0.569017	0.476863	0	0	-0.833408	RB
CTL0225	CTL0225	CT_852	-1.11307	0.490797	0.507867	0.610334	0	RB
CTL0226	CTL0226	CT_853	-1.10009	0.3494	0	0	-0.335065	RB
CTL0227	CTL0227	CT_854	-0.854896	0.752816	-0.364938	0	-0.410854	RB
CTL0231	CTL0231	CT_856	-0.310545	0	0.316257	0	-0.346169	RB
CTL0231B	CTL0231b	CT_856.2	0	0	0	-0.965759	-1.67706	RB
CTL0232	CTL0232	CT_857	0	0.24772	0	-0.398273	-0.831979	RB
ispH	CTL0234	ispH	-0.604307	-0.316228	-1.43583	0.347526	-0.829363	RB
copD_2	CTL0235	copD2	-0.663338	0	-0.472589	0	0	RB
copB_2	CTL0236	copB2	-1.35074	0	0.685695	0.722836	0	RB
scc3	CTL0237	scc3	-0.876101	0	0	0	0	RB
CTL0238	CTL0238	CT_863	-1.25822	0.606882	0	0	-0.755209	RB
CTL0244	CTL0244	CT_865	-0.700479	0	-0.597601	0	-0.681902	RB
dub2	CTL0246	Dub2	-0.32168	0	0.548358	2.06149	0	RB
dub1	CTL0247	Dub1	0.327896	-0.258265	0.274566	0.711946	-0.305975	RB
pmpI	CTL0254	PmpI	0.325858	-0.303217	-0.242961	0	1.15838	RB
gatC	CTL0257	gatC	-1.03124	0	0	0	0	RB
gatA	CTL0258	gatA	-0.783621	0.386895	0	0.378739	-0.415738	RB
gatB	CTL0259	gatB	-0.529646	0.440632	0	0.437584	-0.253552	RB
CTL0261	CTL0261	CT_006	-1.49995	0	0	0	0.539867	RB
CTL0262	CTL0262	CT_007	-0.828875	-0.974167	-0.315138	0	0	RB
rnhC	CTL0263	rnhC	0	0	-0.495229	-0.404141	0	RB
CTL0264	CTL0264	CT_009	0.380271	0.363159	-0.759205	-0.842024	-0.447603	RB
htrB	CTL0265	htrB	-0.256488	0	-0.901954	-0.521224	0	RB
CTL0266	CTL0266	CT_011	-0.21449	0	-0.798095	0	-0.276319	RB
dacA	CTL0267	dacA	-0.432369	0	-0.851431	0	-0.424833	RB
CTL0273	CTL0273	CT_018	-0.268755	-0.604573	1.04827	1.70008	0	RB
ileS	CTL0274	ileS	-0.848038	0.959616	0.856091	0.807023	0.824905	RB
lepB	CTL0275	lepB	0.324376	0.286956	-0.68947	-0.426543	0.378824	RB
rpmE2	CTL0277	rpmE2	-0.764579	0.3836	-0.605471	-0.892706	0.395134	RB
prfA	CTL0278	prfA	-0.435376	0	-0.455692	-0.404816	0	RB
CTL0279	CTL0279	CT_024	-0.295363	0	0	0	0	RB
ffh	CTL0280	ffh	-1.26114	0.512896	0.830687	0.633889	1.05537	RB
rpsP	CTL0281	rpsP	-1.83916	0.660009	0.823342	0.33848	1.02797	RB
trmD	CTL0282	trmD	-1.84158	0.640903	1.24552	0.950817	1.06911	RB
rplS	CTL0283	rplS	-1.65467	0.685829	0.941819	0.541254	0.609531	RB
rnhB	CTL0284	rnhB	-1.59055	0.610909	1.24103	0.771486	1.14043	RB
gmk	CTL0285	gmk	-0.614149	0	0.82883	0.530749	0	RB
CTL0286	CTL0286	CT_031	-0.663729	0	0	0	0	RB
metG	CTL0287	metG	-0.784626	0	0.510364	0.40811	0	RB
recD_2	CTL0288	recD	-0.197132	0	-0.281145	0	0	RB
CTL0289	CTL0289	CT_034	0	-0.367081	-0.67966	0	0	RB
CTL0290	CTL0290	CT_035	0	-0.343395	0	0	0	RB	Belland et al
CTL0291	CTL0291	CT_036	-0.876641	0	0	0	1.5272	RB
CTL0292	CTL0292	CT_037	0	0	0	0	1.72551	RB
CTL0293	CTL0293	CT_038	0	0	0	0	-1.6496	RB
dcd	CTL0294	dcd	0	0	-1.23156	-1.40341	-1.45258	RB
CTL0303	CTL0303	CT_047	0	0	0	-0.653379	0	RB
CTL0304	CTL0304	CT_048	-1.00746	0	0	-0.513681	-0.589354	RB
hemN_2	CTL0308	hemN	0.337026	-0.578578	0.341755	0.632312	-0.71274	RB
CTL0309	CTL0309	CT_053	0.334714	-0.757941	0	-0.405769	-1.41509	RB
ispG	CTL0313	ispG (gcpE)	-0.65636	0	0	0	0.417241	RB
CTL0314	CTL0314	CT_058	-1.18091	0	1.69399	0.504411	0	RB
fer	CTL0315	fer	-1.07143	0.307	0.855408	0.449279	-0.64804	RB
tyrS	CTL0318	tyrS	-0.521477	0.518902	-0.459407	0	-1.04819	RB
gnd	CTL0319	gnd	-0.230655	0.487787	-0.705762	-0.244581	-0.400516	RB
lepA	CTL0320	lepA	-0.864087	0.478204	0.230527	0.378113	3.21881	RB
CTL0321	CTL0321	CT_065	0	0	-0.510656	0	0.865816	RB	Belland et al
ddbA	CTL0322	CT_066	0.209213	0	0.325122	0	0.773277	RB
ytgA	CTL0323	ytgA	-0.248136	0	-0.351672	-0.462721	0.620714	RB
ytgB	CTL0324	ytgB	0	0	0.274845	0	1.06855	RB
ytgC	CTL0325	ytgC	-0.438541	0	0.395658	0.517175	1.25395	RB
ytgD	CTL0326	ytgD	-0.279938	0	0	0.493123	1.24751	RB
ispC	CTL0327	ispC (dxr)	-0.183195	0.358057	0.465159	0.501458	1.69924	RB
CTL0328	CTL0328	CT_072	-0.338976	0.453591	0	0.249201	1.63392	RB
recF	CTL0330	recF	0	0	0.637524	0.917719	1.33999	RB
dnaN	CTL0331	dnaN	0	0	0	-0.86013	-0.928512	RB
smpB	CTL0332	smpB	-0.301724	0	0	0	0.828861	RB
folD	CTL0334	folD	0	0	-0.349058	0	0	RB
CTL0340	CTL0340	CT_085	-0.949871	0	0.450348	0.555175	0	RB
rpmB	CTL0341	rpmB	-1.19573	0.568058	0	0	-0.549131	RB
engD	CTL0347	engD	-0.667369	0	-0.374963	-0.378972	0	RB
ribF	CTL0348	ribF	-1.03184	0.650686	0	0	0.910365	RB
truB	CTL0349	truB	-0.959625	0.590327	0.984735	0.938504	0.683879	RB
rbfA	CTL0350	rbfA	-1.24052	0.80277	0.734119	0.859863	0	RB
infB	CTL0351	infB	-1.34487	0.768204	1.11887	1.18566	1.06924	RB
nusA	CTL0352	nusA	-1.29954	0.870266	1.03495	0.916787	0.479417	RB
rpsA	CTL0353	rpsA	-1.33827	0.841649	0.648918	0.581345	-0.288812	RB
trxB	CTL0354	trxB	-0.291927	0.744181	-0.389	-0.552535	0.509931	RB
acpS	CTL0355	acpS	-0.379486	0.822544	0	0	0.99626	RB
CTL0356	CTL0356	CT_101	-0.876662	0.492792	0	0	0.907597	RB
CTL0361	CTL0361	CT_106	-0.536369	0	0	-0.73923	1.16082	RB
mutY	CTL0362	mutY	-1.00965	0.785586	0	0	1.16572	RB
groEL_3	CTL0365	groEL	0	0	-0.945237	0	0	RB	Belland et al
groES	CTL0366	groES	0	0	-1.15582	-0.773136	0	RB	Belland et al
pepF	CTL0367	pepF	-0.316848	0.404222	-0.979149	-0.897367	1.28209	RB
clpB	CTL0368	clpB	0.47073	0.268839	-0.754849	-0.224444	0.671455	RB
incD	CTL0370	incD	-1.05249	-0.556559	0	0	0.299614	RB	Belland et al
incE	CTL0371	incE	-0.914855	0	0	-0.353195	0	RB	Belland et al
incF	CTL0372	incF	-1.10798	0	0	-0.2788	0.437176	RB	Belland et al
incG	CTL0373	incG	-1.03514	-0.518087	-0.898436	-1.75255	0	RB	Belland et al
CTL0375	CTL0375	CT_120	0	0	0	0	2.45687	RB
araD	CTL0376	araD	-0.5159	0	-0.676065	-0.457927	0.908731	RB
efp_2	CTL0377	efp	0	0	-0.464043	-0.526601	0.932662	RB
accB	CTL0378	accB	-0.278457	0.473491	-0.447064	-0.423514	1.06067	RB
accC	CTL0379	accC	-0.380723	0.463976	0	0	1.62519	RB
rplM	CTL0380	rplM	-0.972883	0	-0.517022	-0.365932	0	RB
rpsI	CTL0381	rpsI	-0.821872	0.22431	-0.63065	-0.508665	0.198322	RB
CTL0382	CTL0382	CT_127	0	0	0	0	1.58271	RB
CTL0388	CTL0388	CT_133	-0.318489	0	0	0	2.1296	RB	Belland et al
CTL0389	CTL0389	CT_134	-1.98077	0	0	0.688799	0.864603	RB
garD (incU)	CTL0390	CT_135	-1.6706	0.317325	0	0	0.544513	RB
CTL0391	CTL0391	CT_136	0	0	-0.568111	0	-0.914878	RB
CTL0392	CTL0392	CT_137	0.361634	-0.399856	0	0	-0.799459	RB
CTL0393	CTL0393	CT_138	0.381196	-0.3978	-0.787384	0	-1.1254	RB
oppA	CTL0394	oppA	0	0	-0.904307	-1.05338	-0.771941	RB
CTL0395	CTL0395	CT_140	0	-0.830715	0	0	-0.768614	RB
CTL0396	CTL0396	CT_141	0	-0.594471	0	-0.423448	-1.3722	RB
pkn1	CTL0400	pkn1	0.147212	0	-0.670691	-0.352128	-1.23349	RB
incS	CTL0402	CT_147	-0.546249	0	0.423531	1.02542	0	RB	Belland et al
rpmG	CTL0405	rpmG	-0.858118	0	0	0	0	RB
CTL0406	CTL0406	CT_151	-0.537152	0.44707	0.478221	0	0	RB
CTL0408	CTL0408	CT_153	0	0.996343	0	-0.324102	0	RB
CTL0414_(PLD)	CTL0414	CT_158	0	-0.735773	0.627181	0	-1.1051	RB
CTL0414a	CTL0414a	CT_159	0	0	0	0	-0.835127	RB
CTL0419	CTL0419	CT_163	-0.271943	-0.302759	-1.04676	-0.715873	-0.759583	RB
CTL0420	CTL0420	CT_168	-0.904528	0	0	0	0	RB
CTL0421	CTL0421	CT_169	-1.47041	0	0	0	0	RB
trpR	CTL0422	TrpR	-0.895504	0	0	0	1.07356	RB
CTL0422a	CTL0422a	CT_170.1	-0.616614	0	0	0	0	RB
trpB	CTL0423	TrpB	-1.36183	-0.792089	1.16244	0.924777	0	RB
trpA	CTL0424	TrpA	0	-0.659728	0	-0.53102	-1.2521	RB
CTL0425	CTL0425	CT_172	0	0	0	-0.541689	-1.17541	RB
oppA2	CTL0427	oppA2	-0.501658	0	0	-0.697302	-0.446625	RB
CTL0431	CTL0431	CT_179	-1.10278	-0.905524	0.997576	0.977109	-1.24592	RB
CTL0432	CTL0432	CT_180	-0.942367	0	1.35303	1.44353	-0.418691	RB
kdsB	CTL0434	kdsB	-0.9025	0	0.846539	0.335891	-0.433498	RB
pyrG	CTL0435	pyrG	0	0	0	-0.800043	-1.48321	RB
zwf	CTL0437	zwf	-0.410861	0	0	-0.36039	-1.17531	RB
devB	CTL0438	devB	-0.337166	0	0	0	-0.908929	RB
tmk	CTL0440	tmk	-0.591642	0.34196	0	0	0	RB
gyrA	CTL0441	gyrA	-0.266531	0.357765	0	0	-0.898939	RB
gyrB_2	CTL0442	gyrB	-0.245545	0.350797	0	0	-0.943618	RB
CTL0443	CTL0443	CT_191	-0.570017	0	0	0	-1.59129	RB
CTL0444	CTL0444	CT_192	-1.57762	0	1.38254	0.712197	0.885435	RB
tgt	CTL0445	tgt	-0.904398	0.521093	0	0	0.540337	RB
mgtE	CTL0446	mgtE	-0.95539	-0.476045	0	0.469968	0	RB
CTL0447	CTL0447	CT_195	-0.655712	0.629874	-0.423656	0	-0.61861	RB
tsaD	CTL0449	gcp	-0.68244	0	-0.661389	-0.614228	0	RB
oppB	CTL0451	oppB	0	0	-0.344398	0	0	RB
oppC	CTL0452	oppC	-0.32647	0	0	-0.473567	-0.574971	RB
leuS	CTL0461	leuS	-0.899048	0.867782	-0.301732	0.306084	1.0515	RB
hemL	CTL0462	hemL	-0.212216	-0.740004	-0.793446	-0.332442	0.454356	RB
rpiA	CTL0465	rpiA	0.480729	-0.670484	-0.447513	0.594486	-1.60951	RB
xasA	CTL0468	xasA	0.427344	0	0	0	-0.403594	RB
CTL0469	CTL0469	CT_217	-1.14376	0	0.672712	0.70498	0.546824	RB
ubiA	CTL0471	ubiA	0.436784	0	0	-0.655533	0	RB
CTL0472	CTL0472	CT_220	0	0	0	0	0.60362	RB
CTL0473	CTL0473	CT_221	-0.570978	0	-1.11864	-1.39803	-1.7586	RB
CTL0477	CTL0477	CT_224	0	0	0	0	0.768747	RB
CTL0477a	CTL0477a	CT_225	0	0	-0.792763	0	0	RB
CTL0478	CTL0478	CT_226	-0.297632	-0.810431	-0.756593	0	0	RB
CTL0479	CTL0479	CT_227	-1.33606	0	0	0	0	RB
CTL0480	CTL0480	CT_228	-1.54991	0	0	0.82418	2.23146	RB	Belland et al
cpoS	CTL0481	CT_229	-0.560338	0.640221	0	2.40301	0.961517	RB	Belland et al		Soules et al
CTL0483	CTL0483	CT_231	-0.51136	0	0	0	1.60964	RB
incB	CTL0484	incB	-1.1932	0.52074	0	-0.768052	2.38717	RB
incC	CTL0485	incC	-1.43336	0.725443	0.318104	0	1.17381	RB
CTL0486	CTL0486	CT_234	-0.801263	0.819587	0.518964	0	1.20924	RB
CTL0487	CTL0487	CT_235	-0.440882	0	0	0	2.56878	RB
acpP	CTL0488	acpP	-0.432371	0	0	0.285629	1.49422	RB
fabG	CTL0489	fabG	-0.213441	0	-0.780994	-0.611933	0.571615	RB
fabD	CTL0490	fabD	-0.670618	0	-0.512424	0	0.619908	RB
fabH	CTL0491	fabH	-0.85483	0.269907	-0.273026	0	0.675657	RB
CTL0493	CTL0493	CT_241	-0.203922	0.340348	-0.706068	-0.31142	0.962547	RB
ompH	CTL0494	ompH	0	0.418907	-0.736846	-0.748993	0.939816	RB
lpxD	CTL0495	lpxD	0.396776	0	-0.587282	-0.753289	0	RB
CTL0496	CTL0496	CT_244	0	0	-0.601035	0.381422	1.97056	RB
pdhA	CTL0497	pdhA	0	0	-0.792899	-1.00879	0.500173	RB
pdhB	CTL0498	pdhB	0.250153	0	0	-0.759296	0.878858	RB
pdhC	CTL0499	pdhC	0.352262	0	-0.571031	-0.825823	0.7531	RB
CTL0500A	CTL0500a	CT_249	0	0.68242	-0.853321	-0.581331	-1.0528	RB
dnaA_1	CTL0501	dnaA	0	0	0.283157	0	0	RB
oxaA	CTL0503	oxaA	-0.460602	0.3555	0	0.28657	0	RB
CTL0507	CTL0507	CT_255	0	0	0	-0.422105	-0.808001	RB
ybjN	CTL0512	CT_260	0.177857	0.597095	0	-0.430053	-0.662865	RB
dnaQ_1	CTL0513	dnaQ	0.290776	0.456341	0	0	-0.556437	RB
CTL0516	CTL0516	CT_264	0.370816	0	0	0	0	RB
amiA	CTL0520	amiA	-0.765398	0.442026	-0.647637	0.492043	0	RB
murE	CTL0521	murE	-0.79272	0.339579	-1.86244	0.556311	0.360969	RB
mraW	CTL0524	mraW	-0.258017	0.500848	-1.08234	-0.586365	-0.752611	RB
dnaA_2	CTL0527	dnaA	0.223798	0	0	-0.491134	-0.539022	RB
CTL0529	CTL0529	CT_277	-1.11985	0	0	0	0	RB
gcsH	CTL0534	gcsH	0.252773	0	-1.12047	-0.685497	-1.0694	RB
CTL0535	CTL0535	CT_283	0	0.285662	-0.831811	0	-0.437385	RB
CTL0536	CTL0536	CT_284	-1.00766	0.910616	-0.441615	0	0	RB
lplA_1	CTL0537	lplA	-1.40224	0.683152	0	0	0.915051	RB
mnmA	CTL0539	mnmA	-0.593208	0	0.897918	0.710147	1.95728	RB
ptsN_1	CTL0542	CT_290	-0.946789	0.325617	-0.371589	0	0.76346	RB
ptsN_2	CTL0543	ptsN_2	-1.08691	0	0	0.438756	0.431969	RB
dut	CTL0544	dut	-0.599945	0	0	0.281774	0.87513	RB
accD	CTL0545	accD	-0.493214	-0.25462	0.482342	0	0	RB
sodM	CTL0546	sodM	-0.350442	0	0	0	0.568663	RB
CTL0548	CTL0548	CT_296	-1.08583	0.71129	-0.631144	0.329031	0	RB
rnc	CTL0549	rnc	0	0.489756	-0.610739	0	1.25347	RB
radA	CTL0550	radA	-0.251392	0	-0.626006	-0.280266	0.527909	RB
pknD	CTL0553	pknD	-0.532214	0	0.476444	0.33929	3.25098	RB
valS	CTL0554	valS	-1.08356	0.398454	0.613908	0.45476	3.04513	RB
CTL0555	CTL0555	CT_303	-0.918511	0	0.686494	0	1.8373	RB
atpI	CTL0557	atpI	-0.674765	0.590803	0.71885	0.404491	1.51774	RB
atpD	CTL0558	atpD	-0.488436	0.673475	0.615153	0	1.75947	RB
atpB	CTL0559	atpB	-0.654711	0.70871	0.541392	0	1.26851	RB
atpA	CTL0560	atpA	-1.0633	0.823701	0.713368	0	1.51452	RB
CTL0561	CTL0561	CT_309	-0.523443	0.474377	0	-0.73084	2.06574	RB
atpE	CTL0562	atpE	-0.810529	0.500073	0.304433	-0.543724	2.32335	RB
rpoC	CTL0566	RpoC	-1.30946	0.842599	1.01824	1.05614	2.95853	RB
rpoB	CTL0567	RpoB	-1.40868	0.87755	1.26199	1.06489	3.07853	RB
rplL	CTL0568	rplL	-1.33219	0.891629	1.41913	0.467025	2.73359	RB
rplJ	CTL0569	rplJ	-1.4494	0.645205	1.33587	0.571794	2.93922	RB
rplA	CTL0570	rplA	-1.43812	0.809199	1.18271	0.497777	2.93306	RB
rplK	CTL0571	rplK	-1.22369	0.825435	1.05386	0.466963	3.06854	RB
nusG	CTL0572	nusG	-1.00356	0.694015	0.385015	0	2.74687	RB
tufA	CTL0574	tufA	-1.33661	0.897853	0	0	2.08683	RB
infA	CTL0575	infA	-1.58703	0.720067	1.31418	0.74661	2.65992	RB
CTL0576	CTL0576	CT_324	0.419864	0	0.855956	0.372097	3.93314	RB
CTL0577	CTL0577	CT_325	-0.877497	0	1.0476	0	4.95426	RB
CTL0579	CTL0579	CT_326.1	0	0	0	0	6.32549	RB
CTL0580	CTL0580	CT_326.2	-1.18244	0	0	0	3.3477	RB
trpC	CTL0581	trpC	-0.690818	0.667871	0	0.438508	1.55676	RB
xseA	CTL0583	xseA	0	0.711386	0	0.469376	0.610591	RB
xseB	CTL0583a	xseB	-0.55309	0	0	0	0	RB
CTL0584	CTL0584	CT_330	-0.742316	0	0	0	0	RB
ispS	CTL0585	dxs	-0.770984	0.388199	0	0.257981	0.358804	RB
pykF	CTL0586	pykF	0.238699	0.49687	-0.369666	0	0	RB
dnaX_2	CTL0588	dnaX_1	0.351033	0.239303	-0.433697	-0.581221	0	RB
CTL0589	CTL0589	CT_335	0.493547	0.774527	0	0.631471	0	RB
ptsI	CTL0590	ptsI	-0.81614	0	-0.68087	0	0	RB
ptsH	CTL0591	ptsH	-0.949404	0	-0.783904	0	0	RB
comE	CTL0593	CT_339	0	0	0	-0.440335	1.41878	RB
CTL0594	CTL0594	CT_339.1	-0.397544	0.442068	0.277773	0.456916	1.21801	RB
dnaJ	CTL0595	dnaJ	-1.36182	0.446402	0.348655	0.328935	1.03677	RB
rpsU	CTL0596	rpsU	-0.762454	0.580182	0.391825	0.513566	1.1793	RB
CTL0597	CTL0597	CT_343	0	0	0	1.23292	0.755628	RB
CTL0600	CTL0600	CT_346	-0.89638	0	-0.397441	0	1.07176	RB
CTL0602	CTL0602	CT_348	-1.02924	0.782974	0.507894	0.941351	0	RB
CTL0603	CTL0603	CT_349	-0.907842	0	0	0	0	RB
CTL0605	CTL0605	CT_351	0.301586	0	-0.387408	0	0	RB
secG	CTL0606	secG	0	0	-0.391193	-0.938082	-0.673646	RB
def	CTL0607	def	-0.548955	0	0.53941	0	0	RB
ksgA	CTL0608	ksgA	-0.225884	0	0.863481	0.942506	0	RB
CTL0609	CTL0609	CT_355	-0.741968	0	0.618832	0.659503	-0.726537	RB
CTL0611A	CTL0611a	CT_357	0	0	0	0.641553	0.906945	RB
CTL0612	CTL0612	CT_358	0.420639	-0.521956	0	0.630075	0.353511	RB
bioY	CTL0613	CT_359	-1.48553	0	0.726997	1.08659	0.934767	RB
CTL0614	CTL0614	CT_360	-0.96655	0	0	0.569403	0	RB
dapA	CTL0615	dapA	-1.96376	0.397039	-0.288108	1.12409	-0.791355	RB
lysC	CTL0616	lysC	-1.7686	0.519759	0	1.16026	-0.505817	RB
asd	CTL0617	asd	-1.64278	0	-0.401119	0.485996	0	RB
dapB	CTL0618	dapB	-1.98805	0	0	0.67529	0	RB
aroA	CTL0620	aroA	-0.496587	0.743555	0	0	0	RB
aroL	CTL0621	aroL	-0.482083	0	-1.89496	-1.33289	-1.2351	RB
aroC	CTL0622	aroC	-0.629239	0	-1.05939	-0.701992	-0.586935	RB
aroB	CTL0623	aroB	-0.73987	0	0	0.595436	0	RB
aroD	CTL0624	aroD	-0.618854	0	0	0	-0.587237	RB
CTL0625	CTL0625	CT_371	-0.896727	0	0	-0.383826	0	RB
CTL0634	CTL0634	CT_379	-0.630167	0.263567	0	0.347411	-0.545377	RB
phnP	CTL0635	phnP	-0.411465	0	0	0	-0.631881	RB
artJ	CTL0636	artJ	-0.314823	0.253565	-0.351422	0	0	RB
CTL0639	CTL0639	CT_383	-0.999983	0	0	0	1.09088	RB
CTL0641	CTL0641	CT_385	0	0	0	-0.422337	-1.03929	RB
CTL0642	CTL0642	CT_386	-0.291137	0	0	0	-0.823016	RB
CTL0644	CTL0644	CT_388	-0.840206	0.736206	0	0	0	RB
dapL	CTL0646	dapL	-0.517885	0.362413	0.464308	0	-0.393631	RB
CTL0647	CTL0647	CT_391	0	0	0	0	-1.18804	RB
proS	CTL0649	proS	-0.674831	0.430356	0.282145	0	1.96545	RB
grpE	CTL0651	grpE	0.27137	-0.626659	0	0	-0.450828	RB			Soules et al
dnaK	CTL0652	dnaK	0	-0.38344	-0.817626	0	-0.56947	RB
vacB	CTL0654	vacB	-1.08489	0.483887	0.854978	0.937786	1.86795	RB
CTL0655	CTL0655	CT_398	-0.869514	0.275689	0.449604	0	0.281762	RB
gltT	CTL0658	gltT	-0.842013	0	-0.34509	0	-0.394393	RB
lpxK	CTL0659	lpxK	-1.15778	0	0.494311	0.936103	0	RB
CTL0660	CTL0660	CT_403	-1.18284	0	0	0.749462	0	RB
CTL0661	CTL0661	CT_404	-1.49864	0	0	0.751989	0	RB
ribC	CTL0662	ribC	-1.68395	0	0	1.3768	1.1583	RB
nrdR	CTL0663	nrdR	-0.197942	-0.527225	-1.10891	0	0	RB
CTL0666	CTL0666	CT_409	-0.740316	0.323087	0	0	0	RB
pcnB_2	CTL0667	pcnB	0.294405	0	-0.739482	-0.958788	-0.652749	RB
lpxB	CTL0668	lpxB	0.391728	0	-0.393569	-0.785066	-0.637394	RB
pmpA	CTL0669	pmpA	-1.8849	0.415906	-0.599114	0	0	RB
CTL0672	CTL0672	yebL	-1.14792	0.455199	0	0	1.58879	RB
CTL0673	CTL0673	CT_416	-0.548456	0	0	0	1.96001	RB
CTL0674	CTL0674	CT_417	-0.77732	0	0	0	1.72905	RB
obgE	CTL0675	obgE	-1.70266	-0.873137	0	0	0.902039	RB
rpmA	CTL0676	rpmA	-1.5495	0	0.679818	0.418096	1.37716	RB
rplU	CTL0677	rplU	-1.41004	0.435231	0.429444	0.35209	1.57404	RB
CTL0679	CTL0679	CT_421.1	-0.849565	0.717419	0.645285	0	0	RB
CTL0680	CTL0680	CT_421.2	-0.852836	0	0	0	0	RB
CTL0681	CTL0681	CT_422	-0.807924	0	0.502219	0	0	RB
CTL0684	CTL0684	CT_425	0	-0.241792	-0.937524	-0.745968	0	RB
CTL0685	CTL0685	CT_426	0.240984	0	-0.55846	-0.511954	1.10036	RB
CTL0686	CTL0686	CT_427	0	0	0	0	2.22925	RB
CTL0688	CTL0688	CT_429	-0.34367	0.23207	0.262144	0.33965	0.278814	RB
dapF	CTL0689	dapF	0	0	-1.21809	-0.37321	0	RB
clpP_2	CTL0690	clpP_2	-0.273949	0	-1.25145	-0.251742	-0.351068	RB
glyA	CTL0691	glyA	0.189943	0.627461	-0.77519	-0.630398	0	RB
CTL0694	CTL0694	CT_435	-1.19413	0.689952	1.18134	0.76343	1.98525	RB
rpsJ	CTL0695	rpsJ	-0.772164	0.734718	0.537302	0.376697	0.974595	RB
fusA	CTL0696	fusA	-1.22549	0.611133	1.13095	0.694061	1.09404	RB
rpsG	CTL0697	rpsG	-1.48179	0.702948	1.21958	0.494519	1.12626	RB
rpsL	CTL0698	rpsL	-1.39838	0.665019	1.0798	0.346833	0.931113	RB
CTL0699	CTL0699	CT_440	-1.06471	0	0	0	1.9828	RB
gltX	CTL0705	gltX	-0.724743	0.592861	0.794526	0.560819	1.39045	RB
recJ	CTL0707	recJ	0.179366	0.473057	0	0.647534	0.565172	RB
secF	CTL0708a	secF	-0.398399	0.479759	0	0.693826	0.237716	RB
CTL0709	CTL0709	CT_449	-1.7409	0	0	0	1.7865	RB
uppS	CTL0710	uppS	-0.357299	0.386549	-0.572376	-0.332218	0.625672	RB
cdsA	CTL0711	cdsA	0.379339	0	0	-0.433732	0	RB
cmk	CTL0712	cmk	0	0	0	-0.332538	0	RB
plsC	CTL0713	plsC	0	0.312762	0	0	0	RB
argS	CTL0714	argS	-0.273374	0.362113	0	0	0.739037	RB
murA	CTL0715	murA	0	0.475444	0	0.461154	0.875007	RB		Soules et al
yepC	CTL0717	yepC	-0.885876	0.293064	0.337634	0.659961	0	RB
prfB	CTL0719	prfB	-0.457645	0	0.348167	0.299708	0	RB
CTL0720	CTL0720	CT_460	0.323248	0	0	-0.651218	-0.904288	RB
CTL0721	CTL0721	CT_461	0.320565	0	0	-0.267744	-0.582054	RB
truA	CTL0723	truA	0	-0.379983	0	0	-0.686183	RB
CTL0729	CTL0729	CT_469	0	0	0	0	1.03104	RB
CTL0733	CTL0733	CT_472	-0.441154	0.499912	-0.809486	-0.710981	0.384003	RB
CTL0735	CTL0735	CT_474	0	0.561914	0	0	0	RB	Belland et al
pheT	CTL0736	pheT	-0.436987	0.840318	0	0	1.03383	RB
oppC2	CTL0739	oppC2	0	0	-0.338973	0.552298	0	RB
oppB2	CTL0740	oppB2	0	0	-0.396602	0.406932	0.55285	RB
oppA4	CTL0741	oppA4	0	0	-0.638033	0	0	RB	Belland et al
CTL0744	CTL0744	CT_483	0	0	0	0	2.69346	RB
CTL0748	CTL0748	CT_487	0	0	0	-0.467511	0.45481	RB
rho	CTL0752	CT_495	-0.40801	-0.486333	0.46892	1.32132	1.23525	RB
coaE	CTL0753	coaE	-0.291671	-0.474139	0.883486	1.6774	1.83239	RB
polA	CTL0754	polA	0.356065	-0.567413	0.709901	2.27556	1.12264	RB			Soules et al
sohB	CTL0755	sohB	0.300598	-0.62791	0.754909	2.25074	0.835548	RB		Soules et al
CTL0756	CTL0756	CT_495	-0.623261	0.258392	0.285034	-0.353948	0.236164	RB
pgsA_2	CTL0757	pgsA	0	-0.270798	0	0	0.816522	RB
dnaB	CTL0759	dnaB	0.399058	0.302636	-0.630092	0	2.47269	RB
gidA	CTL0760	gidA	-1.30686	0.686891	1.27013	0.836495	2.54546	RB
lplA_2	CTL0761	lplA	-0.712449	-0.672796	0	0	1.63198	RB
ndk	CTL0762	ndk	-0.584746	0	0	0.54322	1.51848	RB
grgA	CTL0766	CT_504	-0.469742	0.214278	0.524092	0.47288	1.87778	RB
gapA	CTL0767	gapA	-0.623061	0	0.517093	0.308552	1.67833	RB
rplQ	CTL0768	rplQ	-1.22368	0.929119	0.981605	0.800954	2.13728	RB
rpoA	CTL0769	rpoA	-1.30227	0.814768	1.0821	0.7481	2.08588	RB
rpsK	CTL0770	rpsK	-1.23164	0.819076	0.928571	0.459822	1.75958	RB
rpsM	CTL0771	rpsM	-1.29442	0.546524	1.00015	0.702867	2.22627	RB
secY	CTL0772	secY	-1.38408	0.619755	0.471199	0.561351	2.10954	RB
rplO	CTL0773	rplO	-2.02178	0.860194	0.819086	0.604917	2.36851	RB
rpsE	CTL0774	rpsE	-2.0146	0.942444	0.948849	0.734302	2.41766	RB
rplR	CTL0775	rplR	-1.65675	0.624965	0.847596	0.686596	2.73393	RB
rplF	CTL0776	rplF	-1.80585	0.749225	1.21921	0.957157	2.74008	RB
rpsH	CTL0777	rpsH	-1.76966	0.741228	1.20751	0.900394	3.07143	RB
rplE	CTL0778	rplE	-1.76025	0.614718	1.18596	0.971366	2.78124	RB
rplX	CTL0779	rplX	-2.04645	0.720632	1.08547	0.882546	3.15629	RB
rplN	CTL0780	rplN	-2.11889	0.636394	1.25643	1.04177	2.99197	RB
rpsQ	CTL0781	rpsQ	-2.05262	0.796675	1.14663	0.872641	3.1719	RB
rplP	CTL0783	rplP	-2.35872	0.927548	1.36694	1.05003	3.47852	RB
rpsC	CTL0784	rpsC	-2.32037	0.930041	1.2412	1.01369	3.536	RB
rplV	CTL0785	rplV	-1.76926	0.861499	1.26007	1.10717	3.50105	RB
rpsS	CTL0786	rpsS	-1.89969	0.432437	1.3615	0.98191	3.03079	RB
rplB	CTL0787	rplB	-1.9416	0.916808	1.38181	1.20206	3.34395	RB
rplD	CTL0789	rplD	-1.86635	0.742749	1.32004	1.00173	3.10151	RB
rplC	CTL0790	rplC	-1.19855	0.6901	1.12546	0.786823	2.82331	RB
Cap1	CTL0791	CT_529	-0.308021	0.874893	-2.15732	-0.742597	1.45509	RB
fmt	CTL0792	fmt	-0.392222	0	0.497779	0.645092	1.63649	RB
lpxA	CTL0793	lpxA	0	0	0	0	0.792006	RB
lpxC	CTL0795	lpxC	0.225149	0	0	0	0.260571	RB
dnaQ_2	CTL0798	dnaQ2	0	0	0.419246	0.528082	3.3044	RB
CTL0799	CTL0799	CT_537	0.423912	0	0.841439	0.853354	3.15455	RB
CTL0800	CTL0800	CT_538	-0.738342	0	0	0.383553	2.65627	RB
trxA	CTL0801	trxA	-0.429531	0.368549	-0.98309	-0.494497	1.72395	RB
CTL0802	CTL0802	CT_540	-0.413813	0	0	0.963341	2.55281	RB
mip	CTL0803	mip	0	0	-0.884713	0	1.13118	RB
aspS	CTL0804	aspS	-0.718677	0.276704	-0.593743	0.299258	1.26021	RB
hisS	CTL0805	hisS	-0.698002	0.278599	-0.373735	0.459731	1.8136	RB
uhpC	CTL0806	uhpC	0	0	0.561345	0	0	RB
dnaE	CTL0807	dnaE	0	0	0.890217	0.677187	1.28821	RB
CTL0809	CTL0809	CT_547	0.243903	0	-0.924256	-0.470661	0	RB
CTL0810	CTL0810	CT_548	0.416013	0	0	0	0.860451	RB
rsbW	CTL0811	rsbW	0	0	0	0.393393	0	RB
dacC	CTL0813	dacC	0.397008	0	0	0	0	RB
CTL0814	CTL0814	CT_552	-0.487507	0.962338	-1.50046	-1.09616	0	RB
brnQ	CTL0817	brnQ	-0.491469	0	-0.55306	0	-0.424766	RB
CTL0818	CTL0818	CT_555	-0.518104	0.358065	0.291109	0.714872	1.00766	RB
lpdA	CTL0820	lpdA	0.387611	0.340861	-0.808023	0	0	RB
CTL0829	CTL0829	CT_567	0	0	0	0.719358	-0.524889	RB
CTL0830	CTL0830	CT_568	-0.737863	0	0	0.87575	0	RB
CTL0831	CTL0831	CT_569	-1.0518	0	0	1.10066	0	RB
gspG	CTL0832	gspG	-0.824308	-0.413652	0	0.753373	0	RB
gspF	CTL0833	gspF	-0.91377	0	0.431229	1.6735	0	RB
gspE	CTL0834	gspE	-0.887835	0	0.571018	1.72221	0.558709	RB
gspD	CTL0835	gspD	-1.27242	0	0.949491	2.16896	1.619	RB
CTL0836	CTL0836	CT_573.1	-1.67168	-0.489266	0.76684	1.76368	1.79848	RB
pepP	CTL0837	pepP	0	0.636619	-0.532876	0.459931	0	RB
CTL0843	CTL0843	CT_580	-1.0547	0	-0.45869	0.447697	-0.593999	RB
thrS	CTL0844	thrS	-0.672177	0.814569	-0.743198	0.711416	0.324717	RB
minD	CTL0845	minD	0	0	-0.451688	0	-0.979402	RB
pGP6-D-related-protein	CTL0846	gp6D	-0.197752	0	-0.524683	0	-0.999788	RB
CTL0847	CTL0847	CT_584	0	0.493118	-0.735625	0	-1.45915	RB
trpS	CTL0848	trpS	-0.42353	0.561278	-0.532754	0	-0.769347	RB
uvrB	CTL0849	UvrB	0	0.751085	0	0	-0.744449	RB
eno	CTL0850	eno	0.275922	0	-1.13266	-0.677394	-1.57548	RB
tatD	CTL0858	tatD	0	0.391951	0.304692	0	0	RB
tolB	CTL0862	tolB	0.224942	0.49953	-0.839764	-0.43527	-0.546266	RB
CTL0869	CTL0869	CT_606	-0.491677	0	0	0	0	RB
ung	CTL0871	ung	0	0.748908	0	0	0	RB
uvrD	CTL0872	uvrD	-0.56599	0.267048	0	0	-0.881945	RB
CTL0874	CTL0874	CT_610	-0.862417	0.30749	0	-0.455869	-0.927439	RB
CTL0875	CTL0875	CT_611	-1.03524	0.557627	0.519452	0	0	RB
folA	CTL0876	folA	-1.6405	0.95317	1.47727	1.09166	0.775121	RB
folP	CTL0877	folP	-1.9403	0.572786	1.06016	0.602573	0	RB
folX	CTL0878	folX	-0.623622	0	0	0.625571	0	RB
rpoD	CTL0879	rpoD (sigma66)	-0.394385	0.30496	-0.516873	0	-0.358672	RB
rpsT	CTL0881	rpsT	-1.23557	0.47918	0.646559	1.01517	0.948298	RB
CTL0887	CTL0887	CT_623	-1.64481	-0.551139	-0.350636	0.409913	-0.639583	RB
mviN	CTL0888	mviN	-0.43111	0.607902	0	0.732247	0.981403	RB
nfo	CTL0889	Nfo	0.200851	0.428696	0	0	0.64097	RB
rpsD	CTL0890	rpsD	-1.33172	0.622641	0.803769	0.335891	0.975432	RB
CTL0891	CTL0891	CT_627	-0.837118	0	0	0	0.816582	RB
ispA	CTL0892	ispA	0	-0.451947	0	-0.417538	-0.528977	RB
CTL0895	CTL0895	CT_631	-1.69946	0	0.372696	0	0.703372	RB
CTL0897	CTL0897	CT_632	0.462388	0	0	0	0	RB
CTL0010	CTL0010	CT_642	2.21624	-0.468615	-0.578036	-0.399504	-0.607005	IB
CTL0028	CTL0028	CT_659	3.19886	-1.06436	0.618475	0	-1.84715	IB			Belland et al
aspC_2	CTL0044	aspC	3.87112	0	0.494321	0	-0.726602	IB
pgk	CTL0062	pgk	2.0009	-0.561956	-0.478337	-0.748234	-0.358495	IB
CTL0065	CTL0065	CT_696	1.77547	0	0	0.665169	0	IB
porB	CTL0082	porB	3.64029	-0.834335	0	-0.986267	-2.74051	IB
fliI	CTL0086	fliI	5.37427	-0.884104	0	-1.58946	-1.43648	IB
CTL0087	CTL0087	CT_718	4.86187	-0.988941	0	-2.69741	-2.93235	IB
fliF	CTL0088	fliF	3.10569	-1.49299	1.10072	0	-0.548944	IB
hctA	CTL0112	hctA	7.27255	-0.594541	1.62965	-1.42534	-2.03523	IB			Belland et al
rbsV	CTL0134	rbsV	1.55537	0	-1.56359	-0.692051	0	IB
CTL0148	CTL0148	CT_779	1.93995	-0.40387	-1.00049	-1.50318	-1.05618	IB
CTL0149	CTL0149	CT_780	2.32671	-0.894217	0	-0.886864	-1.91741	IB			Belland et al
CTL0152	CTL0152	CT_783	3.0563	-1.4456	-0.555938	-1.09106	-1.51089	IB			Belland et al
CTL0173a	CTL0173a	CT_804	3.79707	0.691943	-1.234	-0.946053	0	IB
CTL0174	CTL0174	CT_805	1.70226	0	0	-0.740386	1.61057	IB
sucC	CTL0193	sucC	4.22912	-0.823122	0	-0.900309	-2.48214	IB
sucD	CTL0194	sucD	3.71343	-1.0308	0	-1.1061	-2.23229	IB
CTL0228	CTL0228	CT_855	2.45115	-0.651293	0	-0.593814	-1.73634	IB
pmpE	CTL0248	PmpE	3.52182	-0.741676	0.645598	-0.674207	-2.57759	IB
pmpF	CTL0249	PmpF	3.74276	-0.612795	0.472166	-0.932336	-2.63952	IB
pmpG	CTL0250	PmpG	3.11984	-0.830287	0.52358	-0.356099	-2.40312	IB			Belland et al
pmpH	CTL0251	PmpH	2.99126	-0.769867	0.559744	-0.397373	-2.19611	IB			Belland et al
CTL0256	CTL0256	CT_001	3.29047	-0.722068	0	-1.51713	-1.83224	IB
CTL0276	CTL0276	CT_021	1.76422	0	-0.719736	-0.679162	0	IB
sucA	CTL0310	sucA	4.03232	-1.63464	0	-1.21049	-2.80056	IB
sucB_1	CTL0311	sucB	3.90722	-1.72224	0	-1.45744	-2.63361	IB
flhA	CTL0316	flhA	4.37377	-1.30925	0	-1.91509	-2.59779	IB
CTL0339_(PLD)	CTL0339	CT_084	4.33058	-1.72144	0	1.98288	-1.92226	IB			Soules et al
malQ	CTL0342	malQ	4.21125	-1.10839	0.348774	-1.09798	-2.07813	IB
scc1	CTL0343	scc1	4.68707	-1.06733	0	-1.07222	-2.40741	IB
copN	CTL0344	copN	3.89737	-0.892093	0	-1.44122	-2.61879	IB
lcrD	CTL0345	lcrD	2.34612	-0.864112	0	-1.05796	-2.10882	IB
dsbB	CTL0428	dsbB	4.15845	0	0	-1.14954	-1.78884	IB
dsbG	CTL0429	dsbG	3.62937	-0.412152	0.37883	-1.17737	-2.3466	IB
CTL0430	CTL0430	CT_178	3.95652	-1.00553	0	-0.752572	-1.47913	IB
CTL0464	CTL0464	CT_212	2.56915	-0.570032	0	-0.448453	-2.18721	IB
glgP	CTL0500	glgP	3.17198	-1.29654	0.585003	-0.378664	-1.3926	IB
CTL0511	CTL0511	CT_259	1.36895	0	0.538914	0	-0.628158	IB
HU	CTL0519	HU	2.97316	-0.735561	0	-0.939056	-1.39056	IB
CTL0525	CTL0525	CT_273	2.40278	-0.55233	-0.585879	-1.48209	-1.83211	IB
clpC	CTL0538	clpC	1.89751	0.658379	0.421739	0	-1.12725	IB
CTL0541	CTL0541	CT_289	1.96436	-1.02334	-0.238698	-0.87613	-0.873755	IB
CTL0626	CTL0626	CT_372	3.89607	-0.752912	0	-1.07892	-2.84383	IB
CTL0627	CTL0627	CT_373	4.31073	-1.12253	1.18169	-1.023	-3.46638	IB
CTL0628	CTL0628	CT_374	3.43333	-0.979598	1.03798	-0.897473	-2.30512	IB
CTL0645	CTL0645	CT_389	3.02734	-0.586778	-0.473378	-1.31228	-2.46793	IB
pmpB	CTL0670	pmpB	3.99128	-0.277832	0	-0.717708	-2.43482	IB
pmpC	CTL0671	pmpC	2.0375	0	-1.43373	0	-1.56384	IB
rsbV	CTL0683	rsbV	3.46481	-1.04722	-0.506693	-1.69855	-1.97763	IB
ctcB	CTL0727	atoS	4.1091	-1.15939	-0.374941	5.22009	-1.83684	IB
ctcC	CTL0728	atoC	4.52858	-1.46049	0	-1.11414	-1.55307	IB
sctL	CTL0824	sctL	2.64486	-0.854059	-0.295219	-1.06516	-1.26997	IB
CTL0824a	CTL0824a	CT_562	2.60506	-0.646267	0	-0.832666	-1.00673	IB
sctR	CTL0825	sctR	2.65104	-0.67838	0	-1.08772	-1.25027	IB
sctT	CTL0827	sctT	2.38597	-0.604843	0.298893	-0.713018	-1.09649	IB
CTL0828	CTL0828	CT_566	3.80394	-1.88092	0	0.350111	-2.8515	IB
rsbU	CTL0851	RsbU	2.2089	0	0	-0.725841	-1.38758	IB
CTL0852	CTL0852	CT_589	3.52531	-0.652961	0	-1.00497	-1.54052	IB
CTL0853	CTL0853	CT_590	3.91074	-0.764392	0.270109	-1.03201	-2.32595	IB
CTL0865	CTL0865	CT_602	2.9243	-0.378916	0.491983	-0.592233	-1.82292	IB
groEL2	CTL0867	groEL2	3.11267	-0.486864	-0.391576	-0.610796	-1.98722	IB
CTL0870	CTL0870	CT_606.1	2.81652	-1.43616	0	-1.16001	-2.37103	IB
CTL0885	CTL0885	CT_621	4.96504	-1.78153	0.266528	-1.24369	-2.11635	IB
chxR	CTL0894	CT_630	4.25417	-1.43698	0.276904	-1.51276	-2.67401	IB
scc5	CTL0003	CT_635	2.89657	-1.5897	1.81414	2.94608	-1.65658	EB		Soules et al
CTL0052	CTL0052	CT_683	1.94354	-1.80529	1.46205	1.43657	-1.74435	EB		Soules et al
tmeA	CTL0063	CT_694	4.21871	-2.0532	2.05493	2.65501	-1.56002	EB			Belland et al
tmeB	CTL0064	CT_695	2.15732	-1.77791	1.91788	2.42762	-1.59005	EB
CTL0080	CTL0080	CT_711	3.11614	-2.31241	2.22697	2.85312	-0.351504	EB			Soules et al
CTL0081	CTL0081	CT_712	4.54218	-2.06216	1.99166	2.41375	-1.14544	EB			Belland et al
glgA	CTL0167	glgA	6.87494	-2.11481	1.07013	1.65485	-2.85579	EB			Belland et al
CTL0185	CTL0185	CT_814	5.81365	-1.42251	1.81754	3.18299	-3.07946	EB			Belland et al
CTL0186	CTL0186	CT_814.1	4.96318	-1.81152	2.41046	3.70096	-2.55202	EB			Belland et al
CTL0209	CTL0209	CT_837	2.13934	-1.79996	2.13521	2.70597	0	EB
CTL0219	CTL0219	CT_847	5.64834	-2.18062	1.96786	2.70846	-1.96767	EB			Belland et al
CTL0220	CTL0220	CT_848	5.96863	-1.92193	2.00875	2.7206	-2.05694	EB
CTL0221	CTL0221	CT_849	5.75782	-2.0878	2.22782	3.0734	-2.17957	EB
tepP	CTL0255	CT_875	5.5108	-1.8881	2.72554	4.23768	-2.62955	EB			Soules et al
incV	CTL0260	CT_005	1.54901	-1.13335	1.88588	3.18222	-1.75354	EB			Soules et al
hctB	CTL0302	hctB	6.59918	-1.53188	2.87506	3.25856	2.33274	EB
CTL0329	CTL0329	CT_073	6.79152	-1.97501	2.81964	3.39844	-1.43793	EB
ltuB	CTL0336	ltuB	4.83719	-2.2965	2.38777	3.44227	-2.11922	EB			Belland et al
CTL0337	CTL0337	CT_081	2.60881	-1.52046	3.25868	3.84958	-2.52068	EB
CTL0338	CTL0338	CT_082	3.76561	-1.73328	3.00023	4.38842	-2.90204	EB			Soules et al
CTL0338A	CTL0338a	CT_083	4.06308	-2.27526	2.4495	3.90694	-4.65027	EB			Soules et al
CTL0386	CTL0386	CT_131	3.60142	-1.58257	1.24064	1.24256	-0.805328	EB
CTL0433	CTL0433	CT_181	4.58729	-1.65636	2.59581	3.34731	-3.03366	EB
CTL0540	CTL0540	CT_288	2.07964	-1.00982	2.07846	3.09629	-0.575126	EB	Belland et al
CTL0610	CTL0610	CT_356	3.2537	-2.25459	2.1173	3.60921	-1.79225	EB			Belland et al
CTL0619	CTL0619	CT_365	2.59972	-1.48093	1.17326	2.47446	-1.935	EB	Belland et al
CTL0638	CTL0638	CT_382.1	4.99097	-1.35275	1.37672	2.19815	-1.34466	EB
CTL0648	CTL0648	CT_392	5.32402	-2.19047	1.97956	3.21217	-2.36293	EB
tsp	CTL0700	tsp	4.75706	-1.51388	2.53616	2.02804	-1.38998	EB
omcB	CTL0702	omcB	4.71028	-2.13837	2.57872	3.6304	-2.92444	EB			Belland et al
omcA	CTL0703	omcA	5.90962	-1.52498	2.70015	4.08314	-3.0555	EB			Belland et al
CTL0704	CTL0704	CT_444.1	4.53385	-0.736051	1.05234	1.84211	0	EB
tarp	CTL0716	TARP	6.23303	-2.18989	2.85508	3.97992	-2.47042	EB
glgC	CTL0750	glgC	2.83777	-1.98591	1.96847	2.17703	-0.858453	EB			Soules et al
CTL0808	CTL0808	CT_546	4.30486	-1.95351	1.6716	2.32452	-1.61549	EB			Belland et al
scc2	CTL0839	scc2	5.83509	-1.82003	2.45279	4.6787	-2.91431	EB			Belland et al
CTL0840	CTL0840	CT_577	6.42133	-1.93794	2.5304	4.48633	-2.7232	EB
copB	CTL0841	copB	5.15495	-2.22917	2.9526	5.12356	-3.05933	EB			Belland et al
copD	CTL0842	copD	5.55156	-1.88684	2.72132	4.96603	-3.29697	EB			Belland et al
CTL0883	CTL0883	CT_619	4.75608	-1.81035	2.32986	4.55832	-1.92485	EB			Soules et al
CTL0884	CTL0884	CT_620	5.2353	-1.95089	1.73247	3.68858	-1.86928	EB			Soules et al
CTL0886	CTL0886	CT_622	3.62344	-1.534	2.16197	3.82886	-2.43691	EB			Soules et al
*Serovar D homologs are for reference and does not indicate experimentally measured values.
