## Supplemental Table 3 for "The T3SS structural and effector genes of *Chlamydia trachomatis* are expressed in distinct phenotypic cell forms"

### Sheet: Sheet 1
Table 1
First Gene
cdsE	cdsF	cdsG	CTL0037	sctN	cdsO	CTL0040	sctQ
sctJ	sctK	sctL	sctR	sctS	sctT
sctU	sctV	lcrD	copN	scc1
scc2	CTL0840	copB_1	copD_1
CTL0238	scc3	copB_2	copD_2
fliF	CTL0087	fliI	CTL0085
scc4	cdsD
flhA
sctC
