## Supplemental Table 4 for "The T3SS structural and effector genes of *Chlamydia trachomatis* are expressed in distinct phenotypic cell forms"

### Sheet: Sheet 1 - Table S3 T3SS Efector
Table S3 T3SS Efector Genes
gene_num	gene_name	*gene_serovar_D	18hpi vs 24hpi	euo 24h vs clover 24h	hctA 18h vs clover 18h	ctcB_18h vs clover 18h	hctB_24h vs clover 24h
CTL0063	tmeA	CT_694	4.21871	-2.0532	2.05493	2.65501	-1.56002
CTL0064	tmeB	CT_695	2.15732	-1.77791	1.91788	2.42762	-1.59005
CTL0080	CTL0080	CT_711	3.11614	-2.31241	2.22697	2.85312	-0.351504
CTL0081	CTL0081	CT_712	4.54218	-2.06216	1.99166	2.41375	-1.14544
CTL0219	CTL0219	CT_847	5.64834	-2.18062	1.96786	2.70846	-1.96767
CTL0220	CTL0220	CT_848	5.96863	-1.92193	2.00875	2.7206	-2.05694
CTL0221	CTL0221	CT_849	5.75782	-2.0878	2.22782	3.0734	-2.17957
CTL0255	tepP	CT_875	5.5108	-1.8881	2.72554	4.23768	-2.62955
CTL0338	CTL0338	CT_082	3.76561	-1.73328	3.00023	4.38842	-2.90204
CTL0338a	CTL0338A	CT_083	4.06308	-2.27526	2.4495	3.90694	-4.65027
CTL0360	cteG	CT_105	1.19332	2.2626	0	0.692324	1.24608
CTL0397	CTL0397	CT_142	4.81486	-1.75578	0.9919	1.81904	-2.83563
CTL0398	CTL0398	CT_143	5.45531	-1.41459	0.976545	1.77076	-2.47736
CTL0399	CTL0399	CT_144	4.13128	-1.25928	0.790692	1.54736	-1.96621
CTL0417	CTL0417	CT_161	1.17193	0	0	0	0
CTL0419	CTL0419	CT_163	-0.271943	-0.302759	-1.04676	-0.715873	-0.759583
CTL0716	tarp	TARP	6.23303	-2.18989	2.85508	3.97992	-2.47042
CTL0812	CTL0812	CT_550	2.18301	-0.841632	0.471029	0.328043	-0.439726
CTL0870	CTL0870	CT_606.1	2.81652	-1.43616	0	-1.16001	-2.37103
CTL0883	CTL0883	CT_619	4.75608	-1.81035	2.32986	4.55832	-1.92485
CTL0884	CTL0884	CT_620	5.2353	-1.95089	1.73247	3.68858	-1.86928
CTL0885	CTL0885	CT_621	4.96504	-1.78153	0.266528	-1.24369	-2.11635
CTL0886	CTL0886	CT_622	3.62344	-1.534	2.16197	3.82886	-2.43691
*Serovar D homologs are for reference and does not indicate experimentally measured values.
