## Supplemental Table 5 for "The T3SS structural and effector genes of *Chlamydia trachomatis* are expressed in distinct phenotypic cell forms"

### Sheet: Sheet 1 - Table S4 Inc Protein 
Table S4 Inc Protein Genes
gene_num	gene_name	*gene_serovar_D	18hpi vs 24hpi	euo 24h vs clover 24h	hctA 18h vs clover 18h	ctcB_18h vs clover 18h	hctB_24h vs clover 24h
CTL0184	InaC	CT_813	-0.301473	-0.325382	-0.604733	0.720326	-0.370838
CTL0223	CTL0223	CT_850	-0.171651	0	0	-0.36848	-1.42903
CTL0260	incV	CT_005	1.54901	-1.13335	1.88588	3.18222	-1.75354
CTL0261	CTL0261	CT_006	-1.49995	0	0	0	0.539867
CTL0356	mrcA	CT_101	-0.876662	0.492792	0	0	0.907597
CTL0370	incD	incD	-1.05249	-0.556559	0	0	0.299614
CTL0371	incE	incE	-0.914855	0	0	-0.353195	0
CTL0372	incF	incF	-1.10798	0	0	-0.2788	0.437176
CTL0373	incG	incG	-1.03514	-0.518087	-0.898436	-1.75255	0
CTL0374	incA	incA	2.35452	1.25308	-2.83125	-0.927699	2.33605
CTL0389	CTL0389	CT_134	-1.98077	0	0	0.688799	0.864603
CTL0390	garD (incU)	CT_135	-1.6706	0.317325	0	0	0.544513
CTL0402	incS	CT_147	-0.546249	0	0.423531	1.02542	0
CTL0431	CTL0431	CT_179	-1.10278	-0.905524	0.997576	0.977109	-1.24592
CTL0444	dre1	CT_192	-1.57762	0	1.38254	0.712197	0.885435
CTL0448	CTL0448	CT_196	0	0	0	0	0
CTL0466	CTL0466	CT_214	1.68134	-1.19691	0.494983	1.7758	-2.19595
CTL0475	CTL0475	CT_222	0	-2.13494	-3.68919	0.573198	0
CTL0476	iPAM	CT_223	0	-3.35921	-4.50386	0.230643	0.395131
CTL0477	CTL0477	CT_224	0	0	0	0	0.768747
CTL0477a	CTL0477a	CT_225	0	0	-0.792763	0	0
CTL0478	CTL0478	CT_226	-0.297632	-0.810431	-0.756593	0	0
CTL0479	CTL0479	CT_227	-1.33606	0	0	0	0
CTL0480	CTL0480	CT_228	-1.54991	0	0	0.82418	2.23146
CTL0481	cpoS	CT_229	-0.560338	0.640221	0	2.40301	0.961517
CTL0484	incB	incB	-1.1932	0.52074	0	-0.768052	2.38717
CTL0485	incC	incC	-1.43336	0.725443	0.318104	0	1.17381
CTL0486	CTL0486	CT_234	-0.801263	0.819587	0.518964	0	1.20924
CTL0540	incM	CT_288	2.07964	-1.00982	2.07846	3.09629	-0.575126
CTL0599	CTL0599	CT_345	1.45518	0	-2.71961	-1.61843	0
CTL0611a	CTL0611A	CT_357	0	0	0	0.641553	0.906945
CTL0612	CTL0612	CT_358	0.420639	-0.521956	0	0.630075	0.353511
CTL0639	CTL0639	CT_383	-0.999983	0	0	0	1.09088
CTL0709	CTL0709	CT_449	-1.7409	0	0	0	1.7865
CTL0744	CTL0744	CT_483	0	0	0	0	2.69346
CTL0791	Cap1	CT_529	-0.308021	0.874893	-2.15732	-0.742597	1.45509
CTL0882	CTL0882	CT_618	-0.753126	-1.07269	0	0.458261	0
*Serovar D homologs are for reference and does not indicate experimentally measured values.
