## Supplemental Table 6 for "The T3SS structural and effector genes of *Chlamydia trachomatis* are expressed in distinct phenotypic cell forms"

### Sheet: Sheet 1
Table S6 Primers
Construct	Sequence	Primer name	Template
E-hctA	ttttagcgcgctcaccatcttgttgttacctccttagc	3’ hctA bb	E-clover (Grieshaber et al., 2022)
	aacaaaaaaaatggactacaaagaccatgacggtgattataaagatcatg	5' hctA bb
	gatggtgagcgcgctaaaagatacggcaaaaaaaatgactgacttgttgg	5’ hctA i	L2 genomic
	tgtagtccattttttttgttgagcgagtttttttcgctgttttaacttttgttttagg	3' hctA i
E-euo	ttttatctcaatggactacaaagaccatgacggtgattataaagatcatg	5' euo bb	E-clover (Grieshaber et al., 2022)
	gtaagcattcgctcaccatcttgttgttacctccttagcagggt	3' euo bb
	gatggtgagcgaatgcttacaacaagatacaggggtcgaagcagaac	5' euo i	L2 genomic
	TGTAGTCcattgagataaaattttctgcgtctgccagcaaatctgc	3' euo i
E-ctcB	gactcctgctatggactacaaagaccatgacggtgattataaagatcatg	5' ctcB bb	E-clover (Grieshaber et al., 2022)
	atttttggcatcttgttgttacctccttagcagggtgctgc	3' ctcB bb
	taacaacaagatgccaaaaatcgacacttgtgattcttgcgtttcc	5' ctcB i	L2 genomic
	tgtagtccatagcaggagtccataggatggtaaaggtagtacg	3' ctcB i
Bscieng	aaaagaaacgcgaattcggcatggtatcaaaaggtgaagccgtcatcaaagaatttatgagatttaaggtgcatatggagggtagtatgaacgggcacgagtttgagattgagggtgaaggcgaagggcgcccctacgaagggactcagaccgctaaattaaaagttactaaaggcggcccccttcccttctcctgggacatcttatctcctcaattcatgtacggctctcgtgccttcatcaaacaccccgcggacatccccgattattacaagcagagttttccagagggttttaaatgggagcgtgttatgaattttgaggatgggggagcggtgacagtaacacaggacacgtcacttgaggatggtacattgatctacaaggtaaaattgcgag…	mScarlet I gBlock
	tagggatgacatgtgattcgcgtaggaaaaagaggagggagacc	5’ sci bb	Bmelva (Chiarelli et al., 2023)
	gccgaattcgcgtttcttttgtactcccaacatgttcattcc	3' bsci bb
	actgtataaataggacggatcccttgtacaatcaatttaccgattaaatagtctc	5' LVA delete bb	Bscielva
	atccgtcctatttatacagttcatccatgcccatcacatcgg	3' LVA delete bb
Ascieng	caaaaaaaatggcggatccgatggtatcaaaaggtgaag	5' hctAsci bb	Bscieng
	tagaatctaaatgtaatacggttatccacagaatcaggggataacgc	3' hctAsci bb
	cgtattacatttagattctagaaaatggttgcatgaatttgaacaaacaaac	5' hctAprom i	L2 genomic
	tcggatccgccattttttttgccgtatcttttagcgccatgaaaaaatatcc	3' hctAprom i
Pscieng	ctatctccgtatggtatcaaaaggtgaagccgtcatcaaagaatttatg	5’ porBpsci bb	Bscieng
	agaaccttatatgtaatacggttatccacagaatcaggggataacgc	3' porBpsci bb
	cgtattacatataaggttcttcttcaatgagaaaagactaaaacgccttcc	5' porBprom i	L2 genomic
	gactaaatgagtagcaagctagtgaactatctccgtatggtatcaa	3’ porBprom i
Jscieng	tgcgtgagttatggtatcaaaaggtgaagccgtcatcaaag	5’sctJpsci bb	Bscieng
	tttgttcggaaatgtaatacggttatccacagaatcaggg	3’sctJpsci bb
	cgtattacatttccgaacaaagattagccacataacctgttc	5' sctJprom i	L2 genomic
	ttgataccataactcacgcacaccttttcactcaccatagc	3’ sctJprom i
