## Supplemental Table 7 for "The T3SS structural and effector genes of *Chlamydia trachomatis* are expressed in distinct phenotypic cell forms"

### Sheet: Sheet 1
Table S7 FISH probes
FISH Probes	L2 (LGV Bu434) location	Strand
euo	203142..203880	reverse
hctA	895571..896131	reverse
hctB	373642..374409	forward
porB	933057..934193	reverse
scc2-copD operon	967206..968729	forward
CTL0238-copD2 operon	741359..743881	reverse
sctJ-sctR operon	952095..953717	forward
sctU-lcrD operon	609950..612290	reverse
incD-incG operon	457415..459091	forward
incV	710380..711498	reverse
incM	640238..642058	forward
